# Endogenous gene tagging in the model brown alga *Ectocarpus* using a simplified CRISPR/Cas method

**DOI:** 10.64898/2026.08.21.745938

**Authors:** Alexandre Paix, Morgane Raphalen, Elena Avdievich, Ferran Agullo, Remy Luthringer, Susana M. Coelho

## Abstract

Brown algae represent one of the few eukaryotic lineages to have independently evolved complex multicellularity, providing a powerful comparative system for investigating the molecular and evolutionary principles underlying multicellular development. *Ectocarpus* has emerged as the principal model for this lineage, supported by extensive genomic and transcriptomic resources. However, mechanistic and functional studies have remained limited by the available reverse-genetic tools. While recent CRISPR-Cas developments have enabled targeted gene knock-outs, the lack of knock-in (KI) approaches for endogenous protein tagging and precise genomic insertion remains a major experimental bottleneck. Here, we establish a comprehensive CRISPR-Cas genome-engineering framework for *Ectocarpus* that enables both targeted gene disruption and precise genomic insertion. We demonstrate efficient knock-in of multiple peptide tags at endogenous loci, enabling direct analysis of native proteins. By combining robust gene knock-out with endogenous protein tagging, this framework substantially expands the experimental possibilities for brown algal research and establishes *Ectocarpus* as a genetically tractable system for functional genomics, providing a foundation for genome engineering across stramenopiles.
