## Supplemental Tables for "Endogenous gene tagging in the model brown alga *Ectocarpus* using a simplified CRISPR/Cas method"

### Sheet: Table S1
	Gene targeted (gene model)	Insertion tag (position in corresponding protein)	InDel	Insertion (total)	Insertion (5' and 3' in-frame)	Insertion (5'only in-frame)	Insertion (total, single)	Insertion (total, concatemeres)	Guide RNA name	Repair donor name	Repair donor concentration in Cas9 mix	Genotyping, Sequencing primers	Experiment nb
	APT (Ec-28_000520.1)	HAtag + STOP/frameshift (Nt)	100% (n=19)	0% (n=0)	0% (n=0)	0% (n=0)	0% (n=0)	0% (n=0)	APm10	APm176	25uM	APm58/APm60, APm61	AP189
	APT (Ec-28_000520.1)	HAtag + STOP/frameshift (Nt)	100% (n=58)	0% (n=0)	0% (n=0)	0% (n=0)	0% (n=0)	0% (n=0)	APm10	APm177	25uM	APm58/APm60, APm61	AP190
	APT (Ec-28_000520.1)	HAtag + STOP/frameshift (Nt)	17.14% (n=6)	82.86% (n=29)	14.29% (n=5)	8.57% (n=3)	51.72% (15)	48.28% (14)	APm10	APm176/APm177	12.5uM + 12.5uM	APm58/APm60, APm61	AP191
	APT (Ec-28_000520.1)	HAtag + STOP/frameshift (Nt)	100% (n=18)	0% (n=0)	0% (n=0)	0% (n=0)	0% (n=0)	0% (n=0)	APm10	APm176	5uM	APm58/APm60, APm61	AP192
	APT (Ec-28_000520.1)	HAtag + STOP/frameshift (Nt)	100% (n=31)	0% (n=0)	0% (n=0)	0% (n=0)	0% (n=0)	0% (n=0)	APm10	APm177	5uM	APm58/APm60, APm61	AP193
	APT (Ec-28_000520.1)	HAtag + STOP/frameshift (Nt)	43.75% (n=14)	56.25% (n=18)	9.38% (n=3)	9.38% (n=3)	55.56% (10)	44.44% (8)	APm10	APm176/APm177	2.5uM + 2.5uM	APm58/APm60, APm61	AP194
	APT (Ec-28_000520.1)	HAtag + STOP/frameshift (Nt)	100% (n=17)	0% (n=0)	0% (n=0)	0% (n=0)	0% (n=0)	0% (n=0)	APm10	APm176	0.5uM	APm58/APm60, APm61	AP195
	APT (Ec-28_000520.1)	HAtag + STOP/frameshift (Nt)	100% (n=17)	0% (n=0)	0% (n=0)	0% (n=0)	0% (n=0)	0% (n=0)	APm10	APm177	0.5uM	APm58/APm60, APm61	AP196
	APT (Ec-28_000520.1)	HAtag + STOP/frameshift (Nt)	66.67% (n=14)	33.33% (n=7)	1.76% (n=3)	0% (n=0)	100% (7)	0% (n=0)	APm10	APm176/APm177	0.25uM + 0.25uM	APm58/APm60, APm61	AP197
	Table S1: detailed APT editing results using ssODN donors

### Sheet: Table S2
	Gene targeted (gene model)	Insertion tag	KI position in corresponding protein	KI (full)	KI (partial)	Other insertion	InDel	wt	Guide RNA (Gene of Interest)	Guide RNA (APT)	Repair donor	Genotyping / Sequencing primers	2-FA resistant successfully genotyped	Experiment nb
	SEC61 (Ec-06_002950.1)	MYCtag	Nt	4.91% (n=3)	0% (n=0)	11.47% (n=7)	0% (n=0)	83.60% (n=51)	APm7	gRNA068 APT2	APm166/APm167	APm297/APm298 or APm74/APm76, APm75	92.42% (61/66)	AP232
	SEC61 (Ec-06_002950.1)	OLLAStag	Nt	5.88% (n=3)	1.96% (n=1)	13.72% (n=7)	0% (n=0)	78.43% (n=40)	APm7	gRNA068 APT2	APm168/APm169	APm297/APm298 or APm74/APm76, APm75	96.22% (51/53)	AP233
	RAB11 (Ec-10_005080.1)	ALFAtag	Nt	0% (n=0)	0% (n=0)	1.61% (n=1)	0% (n=0)	98.38% (n=61)	APm4	APm10	APm200/APm201	APm70/APm72, AP m71	93.93% (62/66)	AP234
	RAB11 (Ec-10_005080.1)	FLAGtag	Nt	1.11% (n=1)	0% (n=0)	1.11% (n=1)	1.11% (n=1)	96.66% (n=87)	APm4	APm10	APm221/APm222	APm70/APm72, AP m71	97.87% (92/94)	AP236
	MHC (Ec-28_003000.1)	ALFAtag	Nt	0% (n=0)	0% (n=0)	44.83% (n=26)	50% (n=3)	5.17% (n=3)	APm1	APm10	APm200/APm201	APm66/APm68 or APm291/APm292, APm67	61.53% (32/52)	AP229
	MHC (Ec-28_003000.1)	FLAGtag	Nt	5.88% (n=2)	2.94% (n=1)	64.70% (n=22)	23.52% (n=8)	2.94% (n=1)	APm1	APm10	APm221/APm222	APm66/APm68 or APm291/APm292, APm67	43.03% (34/79)	AP231
	MHC (Ec-28_003000.1)	OLLAStag	Nt	0% (n=0)	3.92% (n=2)	25.49% (n=13)	64.70% (n=33)	5.88% (n=3)	APm1	APm10	APm233/APm234	APm66/APm68 or APm291/APm292, APm67	75.00% (51/68)	AP251-252-253
	G3BP (Ec-04_006210.1)	ALFAtag	Ct	6.06% (n=2)	3.03% (n=2)	3.03% (n=1)	6.06% (n=2)	81.81% (n=27)	APm220	APm10	APm200/APm201	APm293/APm294, APm295	85.00% (34/40)	AP245
	G3BP (Ec-04_006210.1)	FLAGtag	Ct	0% (n=0)	1.85% (n=1)	7.40% (n=4)	1.85% (n=1)	88.88% (n=48)	APm220	APm10	APm221/APm222	APm293/APm294, APm295	66.66% (54/81)	AP246
	Table S2: detailed editing outcomes at genes of interest (GoIs) using ssODN donors

### Sheet: Table S3
	Allele	GoI insertion	APT insertion	Line stock number (alternative name)
	MYCtag::SEC61	Concatemer MYCtag (full) in-frame	Single MYCtag out-of-frame	Ec1006 (scAP232-6b)
	MYCtag::SEC61	Single MYCtag (full) in-frame	Concatemer MYCtag out-of-frame	Ec1013 (scAP232-49b)
	OLLAStag::SEC61	Single OLLAStag (full) in-frame	Concatemer OLLAStag out-of-frame	Ec1007 (scAP233-19)
	OLLAStag::SEC61	Concatemer OLLAStag (full) in-frame	Concatemer OLLAStag out-of-frame	Ec1014 (scAP233-20b)
	OLLAStag::SEC61	Single OLLAStag (full) in-frame	Single OLLAStag out-of-frame	Ec1015 (scAP233-27)
	OLLAStag::SEC61	Concatemer OLLAStag (partial) in-frame	Single OLLAStag out-of-frame	Ec1016 (scAP233-38)
	FLAGtag::RAB11	Concatemer FLAGStag (partial) in-frame	nd	Ec1008 (scAP236-22b)
	FLAGtag::MHC	Single FLAGtag (partial) in-frame	Concatemer FLAGtag out-of-frame	Ec1017 (scAP231-50b)
	FLAGtag::MHC	Single FLAGtag (partial) in-frame	Single FLAGtag out-of-frame	Ec1018 (scAP231-61b)
	FLAGtag::MHC	Single FLAGtag (partial) in-frame	InDel	Ec1009 (scAP231-75)
	OLLAStag::MHC	Single OLLAStag (partial) in-frame	Concatemer OLLAStag out-of-frame	Ec1010 (scAP251-34b)
	OLLAStag::MHC	Single OLLAStag (partial) in-frame	InDel	Ec1019 (scAP252-7)
	G3BP::FLAGtag	Single FLAGtag (partial) in-frame	nd	Ec1020 (scAP246-38)
	Table S3: validated KI lines generated in this study

### Sheet: Table S4
		Oligonucleotide donor	Tag	Sequence
		APm176	HAtag + STOP/frameshift	TACCCCTACGACGTTCCTGACTATGCTTGAA
		APm177	HAtag + STOP/frameshift	TTCAAGCATAGTCAGGAACGTCGTAGGGGTA
		APm166	MYCtag	GAACAGAAATTGATCTCTGAGGAGGACCTG
		APm167	MYCtag	CAGGTCCTCCTCAGAGATCAATTTCTGTTC
		APm168	OLLAStag	TCCGGCTTCGCTAACGAATTGGGGCCAAGGCTCATGGGCAAG
		APm169	OLLAStag	CTTGCCCATGAGCCTTGGCCCCAATTCGTTAGCGAAGCCGGA
		APm233	OLLAStag	GTTCCGGCTTCGCTAACGAATTGGGGCCAAGGCTCATGGGCAAGG
		APm234	OLLAStag	CCTTGCCCATGAGCCTTGGCCCCAATTCGTTAGCGAAGCCGGAAC
		APm200	ALFAtag	GTCCGAGCCGCCTGGAAGAAGAACTGCGCCGCCGCCTGACCGAACCGG
		APm201	ALFAtag	CCGGTTCGGTCAGGCGGCGGCGCAGTTCTTCTTCCAGGCGGCTCGGAC
		APm221	FLAGtag	GTGACTATAAGGACCATGACGGGGATTATAAAGATCACGACATTGATTACAAGGACGACGACGATAAGG
		APm222	FLAGtag	CCTTATCGTCGTCGTCCTTGTAATCAATGTCGTGATCTTTATAATCCCCGTCATGGTCCTTATAGTCAC
		APm233	OLLAStag	GTTCCGGCTTCGCTAACGAATTGGGGCCAAGGCTCATGGGCAAGG
		APm234	OLLAStag	CCTTGCCCATGAGCCTTGGCCCCAATTCGTTAGCGAAGCCGGAAC
		Guide RNA (Cas9)	Gene	Spacer
		APm10	APT	AGGAAACGUACAUGCCAGAU
		gRNA068 APT2	APT	GUACAUGCCAGAUGGGCCAG
		APm1	MHC	GCGGAAGAUGGAGGCCGGGG
		APm4	RAB11	ACCCAAAGCUAUGGCCGGAA
		APm7	SEC61	AAUCCCUCCCCUGCAGGCUU
		APm220	G3BP	CCGGGCUAGAGGACGGGCAG
		Guide RNA (Cas12a)	Gene	Spacer
		APm35	APT	AACGGGUAGAACGGGAUUGUCCU
		Primers	Gene	Sequence
		APm58	APT	CAGCTGCACTTCGTGTGGCGAC
		APm60	APT	CTCCTGCTGTAGGGTTCAAGGG
		APm61	APT	AGATTGCAAGATGATCACCGCC
		APm297	SEC61	GCCATCCTTCCACGGCAACGTC
		APm298	SEC61	TAGCGCATAAACAATACCATTC
		APm74	SEC61	CAAATCGAATACCGGACACGCC
		APm76	SEC61	GTACACGTCACTTCCCGTCATG
		APm75	SEC61	CTGTGCTCGTTCCCTAACAAAC
		APm70	RAB11	ATACACTGTACACACGGCTCGC
		APm72	RAB11	TGCGGAACTCTTCTGATCTCTC
		APm71	RAB11	GAAGGCACCACGCCCGCGGGCC
		APm66	MHC	TATCATAGTATCGGTCGCACGC
		APm68	MHC	TGTTGGGCTTGCGTCAACAACG
		APm291	MHC	CGCACCTGGATGCTAGAATCTG
		APm292	MHC	GAGTTTGAACGTTGACGATCTC
		APm67	MHC	TGGTTTGCTGGTTTGCTACTAC
		APm293	G3BP	GTACTTAACGCAACCAGGTAAG
		APm294	G3BP	GATCCATGCATCATCATCCGAC
		APm295	G3BP	GCATCATCCCTCGCTCATGC
		Table S4: ssODN donors, guide-RNAs and PCR/genotyping primers
